# Insights into the Evolution of Ancient Shark and Ray Sex Chromosomes

**DOI:** 10.1101/2025.02.26.637739

**Authors:** Szu-Hsuan Lee, Olivier Fedrigo, Léa Soler-Clavel, Emily Humble, Pierre Lesturgie, Jennifer Balacco, Brian O’Toole, Jacquelyn Mountcastle, Bettina Haase, Nadolina Brajuka, Nivesh Jain, Alan Tracey, Dominic E. Absolon, Sarah Pelan, Damon-Lee Pointon, Jonathan M. D. Wood, Arang Rhie, Daniel J. Macqueen, Kerstin Howe, Eric Jarvis, Gavin J. P. Naylor

## Abstract

While sex-determining mechanisms have been extensively characterized in many vertebrates, they have not been explored in chondrichthyan fishes until relatively recently. In the present study, we used high-quality whole genome reference assemblies to examine the putative sex chromosomes of 14 elasmobranch species spanning nine orders. We describe four newly assembled reference genomes belonging to the white shark *Carcharodon carcharias*, the Atlantic stingray *Hypanus sabinus*, the smalltooth sawfish *Pristis pectinata*, and the zebra shark *Stegostoma tigrinum*. We conducted sex chromosome identification and verification using short-read sequence data collected for multiple individuals for three of the species. This revealed putative pseudoautosomal regions (PARs) and, in one instance, a candidate sex chromosome reassignment. A synteny analysis revealed an ancient and shared origin of the chromosomes within elasmobranchs considerably older than any previously proposed scenario, and a potential candidate gene involved in sex determination shared across all examined species. The synteny analysis also revealed a historical fusion and the formation of neo-Y chromosomes between two myliobatiform species. Our results show that there has been strong conservation and homology of the X chromosomes among elasmobranchs in spite of their varied features and different evolutionary histories.
