## Supplementary Table 1 for "Insights into the Evolution of Ancient Shark and Ray Sex Chromosomes"

### Sheet: Sheet1
Supplementary Table S1. Sample information
Species	Species name	Order	Lab ID	Sex	location	Origin country	Locality detail	Sample origin date	Sample collector or sender
epaulette shark	Hemiscyllium ocellatum	Orectolobiformes	GN2580	F	Southern West Pacific	Australia	Cairns Marine	2006-06-16	Manfred Schartl (sequencing data)
			GN2587	F	Southern West Pacific	Australia	Cairns Marine	2006-06-16	Manfred Schartl (sequencing data)
			GN17729	M	Southern West Pacific	Australia	Cairns Marine	N/A	Mark Erdmann / Manfred Schartl (sequencing data)
			L121409	M	Southern West Pacific	Australia	Cairns Marine	N/A	Frank Tulenko (sample) / Manfred Schartl (sequencing data)
thorny skate	Amblyraja radiata	Rajiformes	GN17919	F	North West Atlantic	Norway	73.3, 16.13	2011-02-16	Arve Lynghammar
			GN19244	F	North East Atlantic	USA	42.98, -69.16	2010-07-09	Jeff Kneebone
			GN17920	M	North East Atlantic	Norway	72.90, 20.86	2018-05-08	Arve Lynghammar
			GN17911	M	North East Atlantic	Norway	74.18, 28.57	2010-07-09	Arve Lynghammar
white shark	Carcharodon carcharias	Lamniformes	GN18983	F	West Indian Ocean	South Africa	ZINKWAZI	2017-01-10	Sabine Wintner
			GN18986	F	West Indian Ocean	South Africa	KARRIDENE	2018-01-03	Sabine Wintner
			GN18972	M	West Indian Ocean	South Africa	SUNWICH PORT	2015-05-13	Sabine Wintner
			GN18973	M	West Indian Ocean	South Africa	PORT EDWARD	2013-02-21	Sabine Wintner
Information of the genome assemblies in this study.
Species	Species name	Assembly	GenBank Accession	Sex	Developmental stage	Tissue collected	Location	Colletion date	Collector
smalltooth sawfish	Pristis pectinata	sPriPec2.1.pri	GCF_009764475.1	female	adult	blood	Tennessee Reef, USA	2018-08-01	Bianca Prohaska
Atlantic stingray	Hypanus sabinus	sHypSab1.hap1	GCF_030144855.1	male	adult	spleen	Gulf of Mexico, USA	2021-05-19	Dean Grubbs
zebra shark	Stegostoma tigrinum	sSteTig4.hap1	GCF_030684315.1	male	adult	blood	Georgia Aquarium, USA	2006-01-01	Kady Lyons
white shark	Carcharodon carcharias	sCarCar2.pri	GCF_017639515.1	male	juvenile	blood	California, USA	2019-01-30	Chris Lowe, Kady Lyons

### Sheet: Sheet2
Lab ID #	GENUS	SPECIES	SEX	Database ID	COLLECTION #	CATALOG #	CLASS	ORDER	FAMILY	Designation changed	Original Genus	Original Species	Comments	Date of change	Origin Date	Image_available	Date sample received	Extraction Date	Extraction Notes	Type	kind of Type	Sent By	LENDING INSTITUTION	Location Locality	Location Region	Location State	Location Country	Latitude	Longitude	Name in the Tree	Duplicate	GN # duplicate	validated 4283	validated name	Notes
19244	Amblyraja	radiata	Female	19244			Chondrichthyes	Rajiformes	Rajidae	NO							8/7/2018	2018-10-12	Extracted by Lei Yang			Jeff Kneebone			Northwest Atlantic			42.9778	-69.155370000000005	Amblyraja_radiata_Northwest_Atlantic_GN_19244					Size group: LARGE; Tube#58; CRUISE_CODE: 25181; STATION: 16; TOTAL_LENGTH_MM: 878; TOTAL_WEIGHT_KG: 6.5; MATURITY: 3; SAMPLE_ID: 1069; DECDEG_BEGLAT_SET: 42.9614; DECDEG_BEGLON_SET: -69.15243; DECDEG_ENDLAT_SET: 42.97783; DECDEG_ENDLON_SET: -69.15537; STAT_AREA: 515; END_SET_TIME_GMT: 5/8/2018 21:38
17911	Amblyraja	radiata	m	17911	3		Chondrichthyes	Rajiformes	Rajidae	No					2010-07-09	Yes		2016-11-17	Extracted by Elisabeth Rochel			Arve Lynghammar					Norway	74.18	28.57	Amblyraja_radiata_Norway_GN_17911					Length:360/ Weight:420/ Vessel:Johan Hjort/ Cruise: økosystem/ Station:431/ Serial #: 2355/ Depth: 384/
17919	Amblyraja	radiata	f	17919	22		Chondrichthyes	Rajiformes	Rajidae	No					16.02.2011	Yes		2016-11-17	Extracted by Elisabeth Rochel			Arve Lynghammar					Norway	73.3	16.13	Amblyraja_radiata_Norway_GN_17919					Length:290/ Weight:200/ Vessel:Johan Hjort/ Cruise: Vintertokt 2011/ Station:84/ Serial #: 70083/ Depth: 479/
17920	Amblyraja	radiata	m	17920	23		Chondrichthyes	Rajiformes	Rajidae	No					17.02.2011	Yes		2016-11-17	Extracted by Elisabeth Rochel			Arve Lynghammar					Norway	72.8983	20.8583	Amblyraja_radiata_Norway_GN_17920					Length:375/ Weight:470/ Vessel:Johan Hjort/ Cruise: Vintertokt 2011/ Station:91/ Serial #: 70090/ Depth: 442/
2580	Hemiscyllium	ocellatum	male	2580	JO_4		Chondrichthyes	Orectolobiformes	Hemiscylliidae	Yes	Stegostoma	fasciatum		2009-10-14	2006-06-16	no			High MW-Updated 12Dec10 KMR			Janine Caira	N/A	Cairns	Pacific Ocean	Queensland	Australia	-17.5278	145.76669999999999	Hemiscyllium_ocellatum_Queensland_Pacific_Ocean_Australia_GN_2580_JO_4_no			yes
2587	Hemiscyllium	ocellatum	female	2587	JO_1		Chondrichthyes	Orectolobiformes	Hemiscylliidae	No					2006-06-16	yes			High MW-Updated 12Dec10 KMR			Janine Caira	N/A	Cairns	Pacific Ocean	Queensland	Australia	-17.5278	145.76669999999999	Hemiscyllium_ocellatum_Queensland_Pacific_Ocean_Australia_GN_2587_JO_1_yes			yes
17729	Hemiscyllium	ocellatum		17729			Chondrichthyes	Orectolobiformes	Hemiscylliidae	No					?			2016-09-06	Extracted by Elisabeth Rochel			Mark Erdmann	Cairns Marine		Great reef barrier. Off Cairns		Australia	-17.1944	146.05000000000001	Hemiscyllium_ocellatum_Australia_GN_17729
18983	Carcharodon	carcharias	F	18983	ZIN17009		Chondrichthyes	Lamniformes	Lamnidae	NO							3/23/2018					Sabine Wintner		ZINKWAZI			South Africa			Carcharodon_carcharias_East_coast_South_Africa_GN_18983					FINCLIP in 99.9%ETOH; CAPDATE:1/10/17; SPECIES:GRE; STDLEN:2470; MASS:224; MAT:2
18986	Carcharodon	carcharias	F	18986	KAR18001		Chondrichthyes	Lamniformes	Lamnidae	NO							3/23/2018					Sabine Wintner		KARRIDENE			South Africa			Carcharodon_carcharias_East_coast_South_Africa_GN_18986					FINCLIP in 99.9%ETOH; CAPDATE:1/3/18; SPECIES:GRE; STDLEN:DATA NOT ENTERED YET
18972	Carcharodon	carcharias	M	18972	SUN15006		Chondrichthyes	Lamniformes	Lamnidae	NO							3/23/2018					Sabine Wintner		SUNWICH PORT			South Africa			Carcharodon_carcharias_East_coast_South_Africa_GN_18972					FINCLIP in 99.9%ETOH; CAPDATE:5/13/15; SPECIES:GRE; STDLEN:1820; MASS:112; MAT:1
18973	Carcharodon	carcharias	M	18973	P.E13001		Chondrichthyes	Lamniformes	Lamnidae	NO							3/23/2018					Sabine Wintner		PORT EDWARD			South Africa			Carcharodon_carcharias_East_coast_South_Africa_GN_18973					FINCLIP in 99.9%ETOH; CAPDATE:2/21/13; SPECIES:GRE; STDLEN:2250; MASS:194; MAT:1
