## Supplementary Table 2 for "Insights into the Evolution of Ancient Shark and Ray Sex Chromosomes"

### Sheet: Sheet1
Supplmentary Table 2. Mapped and filtered reads counts for pooled anaylses. Average coverages are estimated as per individual and based on the average read length = 150bp.
	female pooled read count	male pooled read count	female pooled average coverage	male pooled average coverage
epaulette shark	1689163722	1575185678	31.8033	29.6573
thorny skate	851550622	911087548	24.9596	26.7047
white shark	1003664605	925750467	17.5618	16.1984
