## Supplementary Table 3 for "Insights into the Evolution of Ancient Shark and Ray Sex Chromosomes"

### Sheet: Sheet1
Supplementary Table S3. Counts and proportion of genes found to be X-linked in both species based on the pairwise synteny analysis.
	Shared protein coding gene count on X chromosome
	sharpnose sevengill	horn shark	epaulette shark	whale shark	whitespotted bambooshark	zebra shark	white shark	smaller spotted catshark	thorny skate	little skate	smalltooth sawfish	Atlantic stingray	lesser devil ray
	297	192	178	152	153	170	245	155	134	143	172	517*	493*
sharpnose sevengill	-	129	120	84	98	108	123	111	99	116	125	131	104
horn shark	0.671875	-	112	81	93	104	199	105	90	104	114	120	99
epaulette shark	0.674157	0.629213	-	90	94	108	117	106	91	107	112	114	98
whale shark	0.552632	0.532895	0.592105	-	73	76	82	82	72	81	76	83	71
whitespotted bambooshark	0.640523	0.607843	0.614379	0.477124	-	86	91	88	75	87	86	91	69
zebra shark	0.635294	0.611765	0.635294	0.447059	0.505882	-	104	95	87	98	100	100	84
white shark	0.502041	0.812245	0.477551	0.334694	0.371429	0.42449	-	101	93	108	117	124	103
smaller spotted catshark	0.716129	0.677419	0.683871	0.529032	0.567742	0.612903	0.651613	-	87	96	98	107	88
thorny skate	0.738806	0.671642	0.679104	0.537313	0.559701	0.649254	0.69403	0.649254	-	108	97	102	87
little skate	0.811189	0.727273	0.748252	0.566434	0.608392	0.685315	0.755245	0.671329	0.755245	-	113	115	97
smalltooth sawfish	0.726744	0.662791	0.651163	0.44186	0.5	0.581395	0.680233	0.569767	0.563953	0.656977	-	138	108
Atlantic stingray	0.441077	0.625	0.640449	0.542484	0.535294	0.408163	0.8	0.798507	0.713287	0.668605	0.802326	-	315
lesser devil ray	0.350168	0.515625	0.550562	0.467105	0.45098	0.494118	0.420408	0.567742	0.649254	0.678322	0.627907	0.638945	-
	Shared protein coding gene precentage on X chromosome
*: chrX1 have elevated gene counts due to fusions. Proportion of shared genes is calculated based on the X-linked gene count of counterpart.
