## Supplementary material for "Insights into the Evolution of Ancient Shark and Ray Sex Chromosomes": Table 1

### Sheet: Sheet1
Table 1. Information and the statistics of the genome assemblies in this study.
Species	Species name	Order	Assembly	Generator	GenBank Accession	Sex	Size	Genome Assembly Chromosome Count 2N	Assembly Stats Contig N50	Assembly Stats Scaffold N50	Unplaced Scaffolds	Annotation BUSCO Complete	Annotation BUSCO Single Copy	Annotation BUSCO Duplicated	Annotation BUSCO Fragmented	Annotation BUSCO Missing	Annotation Count Gene Total	Annotation Gene Count Protein-coding	Annotation Gene Non Protein-coding amd Pseudogene
sharpnose sevengill	Heptranchias perlo	Hexanchiformes	sHepPer1.hap1	VGP	GCF_035084215.1	female	3249915908	92	4905566	66821466	1830	0.954383	0.921288	0.0330948	0.0166965	0.0289207	45906	21852	24054
horn shark	Heterodontus francisci	Heterodontiformes	sHetFra1.hap1	VGP	GCF_036365525.1	female	6013048672	102	3418954	90140832	2255	0.964222	0.93381	0.0304114	0.0149076	0.0208706	40132	22886	17246
epaulette shark	Hemiscyllium ocellatum	Orectolobiformes	sHemOce1.pat.X.cur.	VGP	GCF_020745735.1	male	3983466396	106	8845575	83580160	1747	0.979428	0.953488	0.0259392	0.00536673	0.0152057	31963	19215	12748
whale shark	Rhincodon typus	Orectolobiformes	sRhiTyp1.1	Squalomix	GCF_021869965.1	male	2881325413	100	48454	70796938	16726	0.832439	0.803816	0.0286225	0.110912	0.0566488	25546	20753	4793
whitespotted bambooshark	Chiloscyllium plagiosum	Orectolobiformes	ASM401019v1	BGI	GCF_004010195.1	female	3556460701	102	40597	73167256	101925	0.940966	0.918306	0.0226595	0.029517	0.029517	26358	19916	6442
zebra shark	Stegostoma tigrinum	Orectolobiformes	sSteTig4.hap1	VGP	GCF_030684315.1	male	3198515386	102	6162596	79021053	771	0.962731	0.935599	0.0271318	0.00834824	0.0289207	24913	19223	5690
white shark	Carcharodon carcharias	Lamniformes	sCarCar2.pri	VGP	GCF_017639515.1	male	4286294447	82	6544962	169918123	315	0.976744	0.951998	0.0247466	0.00685748	0.0163983	25164	19440	5724
smaller spotted catshark	Scyliorhinus canicula	Carcharhiniformes	sScyCan1.2	Wellcome Sanger Institute	GCA_902713615.2	male	4220389930	64	1862211	198790641	614	0.947823	0.912045	0.0357782	0.0181872	0.0339893	29227	20574	8653
thorny skate	Amblyraja radiata	Rajiformes	sAmbRad1.1.pri	VGP	GCF_010909765.2	male	2558784953	100	1462921	62052929	902	0.952296	0.922779	0.029517	0.0122242	0.03548	25978	18474	7504
little skate	Leucoraja erinacea	Rajiformes	Leri_hhj_1	Okinawa Institute of Science and Technology	GCF_028641065.1	na	2190844947	100	5310386	57189699	1718	0.958855	0.924866	0.0339893	0.0110316	0.0301133	23250	18970	4280
Caribbean electric ray	Narcine bancroftii	Torpediniformes	sNarBan1.hap1	VGP	GCF_036971445.1	male	3328432768	28	5195315	257710454	564	0.950209	0.921586	0.0286225	0.0166965	0.0330948	30148	18559	11589
smalltooth sawfish	Pristis pectinata	Rhinopristiformes	sPriPec2.1.pri	VGP	GCF_009764475.1	female	2267840987	94	17009522	101699621	126	0.95975	0.935599	0.0241503	0.0092427	0.0310078	21162	17434	3728
Atlantic stingray	Hypanus sabinus	Myliobatiformes	sHypSab1.hap1	VGP	GCF_030144855.1	male	4044869043	68	4266932	112262883	2817	0.971377	0.944246	0.0271318	0.00745379	0.0211688	30308	22522	7786
lesser devil ray	Mobula hypostoma	Myliobatiformes	sMobHyp1.1	Centro Nacional de Analisis Genomico	GCA_963921235.1	male	3475679493	66	23327000	152437164	96	0.973465	0.946929	0.0265355	0.00566488	0.0208706	23970	18916	5054
