## Supplementary material for "Insights into the Evolution of Ancient Shark and Ray Sex Chromosomes": Table 2

### Sheet: Sheet1
	Table 2. Summary of the chromosome sizes and the number of annotated genes on the sex chromosomes identified during genome assemblies or in this study.
		chromosome size						numbers of annotated protein-coding gene						Protein coding gene density (per Mb)
		X or X1	X2	Y	autosome sum	entire genome		X or X1	X2	Y	autosome sum	entire genome		X or X1	X2	Y	autosome sum	average across genome	Sex chromosome assignment method	Sex chromosome assignment source
1	sharpnose seven gill	28332754			3221583154	3249915908		297			21555	21852		10.4826			6.69081	6.72387	annotation / homology	NCBI
2	horn shark	37754575			5975294097	6013048672		192			22694	22886		5.08548			3.79797	3.80606	annotation / homology	NCBI
3	epaulette shark	23638752		3922313	3955905331	3983466396		178		10	19027	19215		7.53001		2.54952	4.80977	4.82369	coverage	Sendell-Price et al., (2023); This study
4	whale shark	12227147			2869098266	2881325413		152			20601	20753		12.4314			7.1803	7.20259	annotation / homology	Yamaguchi et al. (2023)
5	whitespotted bambooshark	16392401			3540068300	3556460701		153			19763	19916		9.33359			5.58266	5.59995	annotation / homology	This study
6	zebra shark	19645116			3178870270	3198515386		170			19053	19223		8.65355			5.99364	6.00998	coverage* / homology	Yamaguchi et al. (2023)* / NCBI
7	white shark	28814942		5000788	4252478717	4286294447		245		8	19187	19440		8.50253		1.59975	4.51196	4.53539	coverage	This study
8	smaller spotted catshark	20090439			4200299491	4220389930		155			20419	20574		7.71511			4.86132	4.87491	annotation / homology	NCBI
9	thorny skate	8673537			2550111416	2558784953		134			18340	18474		15.4493			7.19184	7.21983	coverage	This study
10	little skate	8084570			2182760377	2190844947		143			18827	18970		17.688			8.62532	8.65876	annotation / homology	This study
11	Caribbean electric ray																		not assigned
12	smalltooth sawfish	16413646			2251427341	2267840987		172			17262	17434		10.4791			7.66714	7.68749	annotation / homology	NCBI
13	Atlantic stingray	69719156	45031449	1576620	3928541818	4044869043		517	427	38	21540	22522		7.41547	9.48226	24.1022	5.48295	5.56804	coverage	This study
14	lesser devil ray	73079903	49647550	6138191	3346813849	3475679493		493	273	40	18110	18916		6.74604	5.49876	6.51658	5.41112	5.44239	coverage	Humble, Macqueen, Soler-Clavel et al. (in prep.)
	*: X chromosome was assigned in a different genome assembly of the same species (GCA_022316705.1) through coverage differences in this reference (Yamaguchi et al., 2023).
