## Supplementary material for "Insights into the Evolution of Ancient Shark and Ray Sex Chromosomes": Table 3

### Sheet: Sheet1
Table 3. Homologs of the master sex-determing (MSD) gene cadidates in elasmobranch genomes based on documented MSD genes in other vertebrate species (Pan et al., 2021). Numbers in parentheses denote alternative locations of the homologs assigned with lower confidence (e.g., dmrt1-like).
	sox3	dmrt1	amh	amhR2	bmpr1b	gsdf	gdf6a	irf9	hsd17b1
	Chromosome locaions
sharpnose sevengill	15	4	29	-	1	-	3	-	-
horn shark	15 (3)	4	36	-	1	-	5	-	-
epaulette shark	11	2	-	-	36	25	-	-	-
whale shark	14	3	29	-	1	-	4	un*	-
whitespotted bambooshark	15	2 (11)	31	-	32	-	4 (3)	-	-
zebra shark	15	8	30	-	1	22	5	-	-
white shark	9	4	-	-	1	-	6	-	-
smaller spotted catshark	17	8 (4)	18	-	3	31	10 (6)	-	-
thorny skate	12	3	29	-	1	-	4	-	-
little skate	12	3	29	-	1	23	4	-	-
Caribbean electric ray	8	1 (5)	3	-	3	-	2 (6)	-	-
sawfish	8	7	24	-	2	-	9 (10)	-	-
Atlantic stingray	8	5 (11)	16	-	3	-	1 (10)	-	-
lesser devil ray	10	16	24	-	4	30	1 (2)	-	-
un*: homolog is annotated on an unplaced scaffold.
