## Supplementary material for "Insights into the Evolution of Ancient Shark and Ray Sex Chromosomes": Table 4

### Sheet: Sheet1
Table 4. Annotated genes located on the Y chromosome of the Atlantic stingray or lesser devil ray and the chromosomes where their homologs are found.
	Homolog locations (chromosome)
Gene Description	smalltooth sawfish		Atlantic stingray			lesser devil ray
zinc finger protein 281	25		Y	X1		Y	X1
myb/SANT-like DNA-binding domain-containing protein 2	27		un	X2*1		Y	X2*1
tubulin-specific chaperone cofactor E-like protein	27			X2		Y	X2
26S proteasome non-ATPase regulatory subunit 11	25		un	X1		Y
protein HEXIM1	25*2		Y	X1*2		Y	X1*2
transmembrane and ubiquitin-like domain-containing protein 2	25		Y	X1		Y	X1
ataxin-7-like protein 3	25		Y	X1		Y	X1
nucleolar transcription factor 1	25		Y			Y	X1
vacuolar protein sorting-associated protein 26B	27		Y	X2		Y	X1
zinc finger and BTB domain-containing protein 44	27		Y	X2		Y	X2
speckle-type POZ protein	25*1		Y	X1		Y	X1*1
histone-lysine N-methyltransferase 2A	27		Y	X2		Y	X2
small ubiquitin-related modifier 1	25		Y	X1		Y	X1
transcription factor Sp1				X1		Y	X1
zinc finger and BTB domain-containing protein 39	X		Y	X1		Y	X1
ATP synthase F(0) complex subunit C1, mitochondrial	25		Y			Y
ubiquitin-conjugating enzyme E2 Z	25		un			Y	X1
chromobox protein homolog 5			Y	X1		Y	X1
citrate synthase, mitochondrial	33		Y*2	X1		Y	X1
poly(rC)-binding protein 3	X*1		Y			Y
probable ATP-dependent RNA helicase ddx6	27*1			X2		Y	X2*1
polycomb complex protein BMI-1	25*1		un	X1		Y	X1
tetratricopeptide repeat protein 5						Y
collagen alpha-1(I) chain	23*1		Y	X1*1		Y	X1*2
cell division cycle protein 27 homolog	25			X1*1		Y	X1
protein LSM12	25		Y	X1		Y	X1
proliferation-associated protein 2G4	X		un	X1		Y	X1
male-specific lethal 1 homolog	25		un	X1		Y	X1
coatomer subunit delta	27		Y	X2		Y	X2
serine/threonine-protein kinase SIK3	27		Y	X2		Y	X2
large ribosomal subunit protein eL19			Y	X1		Y	X1
small ribosomal subunit protein eS25			Y	X2*1		Y	X1*2
zinc-binding protein A33	34*1			X2*13		Y	X2*13
phosphatidylinositol 5-phosphate 4-kinase type-2 beta	25		Y	X1		Y	X1
platelet-activating factor acetylhydrolase IB subunit alpha2	27		Y	X2		Y	X2
transgelin	27*1			X2		Y*2	X2*1
importin subunit beta-1	25		Y	X1		Y	X1
puromycin-sensitive aminopeptidase	25		Y	X1		Y	X1
F-box/LRR-repeat protein 20	25*1		Y	X1		Y	X1*1
B-cell CLL/lymphoma 9-like protein	27		Y	X2			X2
U3 small nucleolar RNA-associated protein 18 homolog			Y	un
transmembrane protease serine 12			Y
tax1-binding protein 1 homolog A			Y
interleukin-13 receptor subunit alpha-2	8		Y
E3 ubiquitin-protein ligase TTC3	27*1		Y*2	X2
heat shock cognate 71 kDa protein	27*1		Y	X2*2			X2
*1: other candidate(s) were found on differenct chromosomes
*2: a second copy of the gene were found on the same chromosome
*3: multiple copies of the gene were found on the same chromosome
un: gene was found on an unplaced scaffold
